# Genome-wide screen for deficiencies modifying *Cyclin G*-induced developmental instability in *Drosophila melanogaster*

**DOI:** 10.1101/2025.07.31.667991

**Authors:** Valérie Ribeiro, Marco Da Costa, Delphine Dardalhon-Cuménal, Camille A. Dupont, Jean-Michel Gibert, Emmanuèle Mouchel-Vielh, Hélène Thomassin, Neel B. Randsholt, Vincent Debat, Frédérique Peronnet

**Affiliations:** Sorbonne Université, CNRS, Inserm, Développement Adaptation et Vieillissement, Dev2A, F75005 Paris, France; Sorbonne Université, CNRS, Inserm, Institut de Biologie Paris-Seine, IBPS, F75005 Paris, France; Institut de Systématique, Evolution, Biodiversité (ISYEB), Muséum national d’Histoire naturelle, CNRS, Sorbonne Université, EPHE, Université des Antilles CP 50, 57 rue Cuvier, 75005 Paris, France

**Keywords:** Developmental instability, Drosophila, Fluctuating asymmetry (FA), Cyclin G, Genetic screen

## Abstract

Despite long-lasting interest and research efforts, the genetic bases of developmental stability – the robustness to developmental noise – and its most commonly used estimator, fluctuating asymmetry (FA), remain poorly understood. The *Drosophila melanogaster Cyclin G* gene (*CycG*) encodes a transcriptional cyclin that regulates growth and the cell cycle. Over-expression of a potentially more stable isoform of the protein (deleted of a PEST-rich domain, hereafter called CycG^ΔP^) induces extreme wing size and shape FA (*i.e.* high developmental noise), indicating a major disruption of developmental stability. Previous attempts to identify the genetic bases of FA have been impeded by the constitutively low level of developmental noise, limiting the power to detect any effect. Here, we leverage the extreme developmental instability induced by overexpression of *CycG^ΔP^*to explore the genetic bases of FA: we perform a genome-wide screen for deficiencies that enhance or reduce *CycG^ΔP^*-induced wing FA. 499 deficiencies uncovering 90% of the euchromatic genome were combined with a recombinant chromosome expressing *CycG^ΔP^*. We identified 13 and 16 deficiencies that respectively enhance and decrease FA. Analysis of mutants for some genes located in these deficiencies shows that Cyclin G ensures homogeneous growth of organs in synergy with the major morphogens of the wing, Dpp and Wg, as well as the Hippo and InR/TOR pathways. They also reveal that *CycG*^ΔP^-induced FA involves Larp, a potential direct interactor of Cyclin G, that regulates translation at the mitochondrial membrane. This opens up new research perspectives for understanding developmental stability, suggesting a significant role for mitochondrial activity.
