## Supplementary Table 1 for "Genome-wide screen for deficiencies modifying *Cyclin G*-induced developmental instability in *Drosophila melanogaster*"

### Sheet: Def
	Supplementary Table 1: Deficiencies used in this study.
	★: sublethal deficiency, not tested.
	★★: damaged wings when combined with the da-Gal4, UAS-CycGΔP chromososome, not measured.
	★★★: lethal or sublethal when combined with the da-Gal4, UAS-CycGΔP chromososome.
	w: unknow background
	N: deficiencies randomly selected among neutral deficiencies for the secondary screen to confirm the absence of effect.
	E: deficiencies enhancing CycGΔP- induced fluctuating asymmetry in the primary screen, grey background: confirmed by the secondary screen.
	D: deficiencies decreasing CycGΔP- induced fluctuating asymmetry in the primary screen, grey background: confirmed by the secondary screen.
	Bloomington stock number	Symbol	Comment	Chromosomal localization
	4055	T(1;4)sc[H]	w	1B4;102D5-F8;102D5-F8
	930	Df(1)v65b	w ★★★	10A1;11A7-8
	23672	Df(1)BSC287		10A10;10B11
	26574	Df(1)BSC722	D	10B3;10E1
	9171	Df(1)ED7147		10D6;11A1
	9217	Df(1)ED7161		11A1;11B14
	8898	Df(1)ED7170		11B15;11E8
	25073	Df(1)BSC545		11C2;11E5
	26565	Df(1)BSC713	★★★	11E1;11F1
	26864	Df(1)BSC767	★★★	11E8;12A7
	8952	Df(1)ED7217		12A9;12C6
	24146	Df(1)ED7225		12C4;12E8
	9352	Df(1)ED7229		12E5;12F2
	9218	Df(1)ED7261		12F2;12F5
	24336	Df(1)BSC310		12F5;13A10
	29732	Df(1)ED7289		13A5;13A12
	8035	Df(1)ED7294		13B1;13C3
	9219	Df(1)ED7331		13C3;13F1
	33829	Df(1)815-6	w	13E-13F;15E1-15E2;15E6-15E7; h26-h34
	26566	Df(1)BSC714		13E14;14A8
	26855	Df(1)BSC758		14A6;14C1
	26869	Df(1)BSC772		14B9;14C4
	23295	Df(1)FDD-0024486	w D	14C4;14D1
	26858	Df(1)BSC761		14D1;14F1
	26857	Df(1)BSC760		14E1;14F2
	27405	Df(1)FDD-0331226		14F2;15A11
	1158	Df(1)rif	w ★★★	15A1;15A5
	25416	Df(1)BSC582	D	15A1;15E2
	8954	Df(1)ED7374		15A1;15E3
	25417	Df(1)BSC583		15F1;16B10
	25733	Df(1)BSC643	D	15F9;16F1
	24429	Df(1)BSC405	D	16D5;16F6
	29733	Df(1)ED13478		16F6;16F7
	24376	Df(1)BSC352		16F7;17A8
	26568	Df(1)BSC716		17A3;17D6
	9350	Df(1)ED7424		17D1;18C1
	7768	Df(1)Exel7468		18B7;18C8
	23171	Df(1)BSC275		18C8;18D3
	29994	Df(1)BSC871	D	18D7;18F2
	25420	Df(1)BSC586		18F2;19D1
	25734	Df(1)BSC644		19C1;19E7
	26560	Df(1)BSC708		19E7;20A4
	977	Df(1)DCB1-35b	w	19F1;20F1-h26
	27887	Df(1)BSC843		1A1;1A3
	25058	Df(1)BSC530	D	1A5;1B12
	34050	Df(1)G1	w	1B
	9053	Df(1)ED6443		1B14;1E1
	1546	Df(1)sc-J4	w	1Lt;3A3
	7723	Df(1)Exel6255		20A1;20C1
	27585	Df(1)BSC824		20C1;20F3
	26571	Df(1)BSC719		2A3;2B13
	9299	Df(1)ED6565		2B14;2F5
	25424	Df(1)BSC590	★	2B16;2E1
	9054	Df(1)ED6574		2E1;3A2
	26569	Df(1)BSC717		2F2;3A4
	8031	Df(1)ED411		3A3;3A8
	9348	Df(1)ED6584		3A8;3B1
	8948	Df(1)ED6630		3B1;3C5
	26508	Df(1)BSC656	★★	3B3;3D2
	27886	Df(1)BSC834	★★★	3C11;3F3
	9169	Df(1)ED6712		3D3;3F1
	24145	Df(1)ED6716		3F3;4B4
	25414	Df(1)BSC580		4A5;4C13
	8956	Df(1)ED6727		4B6;4D5
	944	Df(1)JC70	w	4C11;5A4
	7708	Df(1)Exel6234		4F10;5A2
	27584	Df(1)BSC823		4F4-4F5
	7753	Df(1)Exel6290		4F7;4F10
	8949	Df(1)ED6802		5A12;5D1
	7709	Df(1)Exel6235		5A2;5A6
	25114	Df(1)BSC571	D	5A4;5A10
	5281	Df(1)dx81	w	5C3;6C12
	8947	Df(1)ED6829		5C7;5F3
	7713	Df(1)Exel6239		5F2;6B2
	7714	Df(1)Exel6240		6B2;6C4
	24375	Df(1)BSC351		6C11;6D7
	25063	Df(1)BSC535	D	6C2;6C8
	30587	Df(1)BSC882	D	6D3;6E4
	3196	Df(1)Sxl-bt	w	6E2;7A6
	29990	Df(1)BSC867		6E4;6F1
	8955	Df(1)ED6906		7A3;7B2
	25064	Df(1)BSC536		7B2;7C1
	6698	Df(1)hl-a	w ★★★	7B7;7E2
	949	Df(1)C128	w	7D1;7D5
	29989	Df(1)BSC866		7D5;7D16
	26514	Df(1)BSC662		7D6;7F1
	25426	Df(1)BSC592		7E11;8A2
	25702	Df(1)BSC627		7F7;8B4
	5706	722	w D	8B;8E
	8033	Df(1)ED6957		8B6;8C13
	25065	Df(1)BSC537		8C4;8E4
	26564	Df(1)BSC712		8F1;9B1
	9153	Df(1)ED7005		9B1;9D3
	26853	Df(1)BSC755		9C4;9F5
	25068	Df(1)BSC540		9E8;10A3
	6219	Df(1)v-L1	w	9F13;10A5
	25391	Df(1)BSC572		9F8;10A3
	24626	Df(2L)ED50001		21A1;21B1
	9353	Df(2L)ED5878		21B1;21B3
	8901	Df(2L)ED19	w	21B3;21B7
	24958	Df(2L)BSC454		21B7;21B8
	8672	Df(2L)BSC106		21B7;21C2
	3548	Df(2L)al	w ★★★	21C1-21C7
	8673	Df(2L)BSC107		21C2;21E2
	3084	Df(2L)ast2	w	21D1-22B3
	8908	Df(2L)ED94		21E2;21E3
	24118	Df(2L)ED105	E	21E2;22A1
	7492	Df(2L)Exel6005		22A3;22B1
	26540	Df(2L)BSC688		22B1;22D6
	7144	Df(2L)BSC37,dpp[EP2232]	w ★★★	22D2;22F2
	24959	Df(2L)BSC455		22D5;22E1
	7783	Df(2L)Exel7011	E	22E1;22F3
	6648	Df(2L)dpp[d14]	w	22E4-F2;22F3-23A1
	9176	Df(2L)ED136		22F4;23A3
	90	Df(2L)C144	w	22F4;23C3
	7744	Df(2L)Exel6277		23A2;23B1
	26544	Df(2L)BSC692	★★★	23B3;23B7
	9610	Df(2L)BSC180		23B7;23C3
	8904	Df(2L)ED4651		23B8;23F3
	6507	Df(2L)drm-P2	w	23F3;24A2
	23677	Df(2L)BSC292		23F6;24A2
	24123	Df(2L)ED247		24A2;24C3
	5330	Df(2L)ed1	w E	24A2;24D4
	7495	Df(2L)Exel6009		24C3;24C8
	9600	Df(2L)BSC165	E	24D4;24D8
	23680	Df(2L)BSC295	★★★	24D4;24F3
	744	Df(2L)M24F-B	w	24E1;25A2
	9270	Df(2L)ED250		24F4;25A7
	24124	Df(2L)ED7853		25A3;25B10
	1164	Df(2L)tkv3	w	25A4;25D5
	9605	Df(2L)BSC172		25B10;25C1
	8835	Df(2L)BSC110		25C1;25C4
	8674	Df(2L)BSC109		25C4;25C8
	7497	Df(2L)Exel6011	★★★	25C8;25D5
	7498	Df(2L)Exel6012		25D5;25E6
	9560	Df(2L)BSC169		25E5;25F3
	9343	Df(2L)ED334	★★★	25F2;26B2
	9341	Df(2L)ED385	★★★	26B1;26D7
	6338	Df(2L)BSC6		26D3;26F7
	24378	Df(2L)BSC354	E	26D7;26E3
	9615	Df(2L)BSC188	E	26F1;27A2
	24652	Df(2L)ED441		27A1;27E1
	23676	Df(2L)BSC291	E	27D6;27F2
	24127	Df(2L)ED489		27E4;28B1
	7804	Df(2L)Exel7031		27F2-28A3
	9708	Df(2L)BSC233		27F3;28D2
	9502	Df(2L)BSC142		28C3;28D3
	7807	Df(2L)Exel7034	E	28E1;28F1
	9704	Df(2L)BSC227	D	28E8;29B1
	8836	Df(2L)BSC111		28F5;29B1
	24132	Df(2L)ED629	E	29B4;29E4
	9631	Df(2L)BSC204		29D5;29F8
	8906	Df(2L)ED678		29F5;30B12
	24133	Df(2L)ED690		30B3;30E4
	6478	Df(2L)BSC17	N	30C3;30F1
	9715	Df(2L)BSC240		30C7;30F2
	8469	Df(2L)BSC50		30F5;31B1
	26541	Df(2L)BSC689	D	30F5;31B1
	9503	Df(2L)BSC143		31B1;31D9
	1469	Df(2L)J39	w	31C;32E5
	9635	Df(2L)BSC208		31D7;31D11
	9637	Df(2L)BSC209	★★★	31D7;31E1
	24135	Df(2L)ED8142		31E1;32A4
	9642	Df(2L)BSC214		31F5;32B4
	9641	Df(2L)BSC213		32B1;32C1
	9505	Df(2L)BSC145		32C1;32C1
	9716	Df(2L)BSC241		32C1;32F2
	9718	Df(2L)BSC244	★	32F2;33B6
	24109	Df(2L)ED761		33A2;33E5
	8907	Df(2L)ED775	N	33B8;34A3
	23662	Df(2L)BSC277	D	34A1;34B2
	32256	Df(2L)BSC892		34A5;34B9
	27383	Df(2L)BSC812	★★★	34B11;34E1
	9594	Df(2L)BSC159		34B4;34C4
	23152	Df(2L)BSC252		34D1;34F1
	9061	Df(2L)ED793		34E4;35B4
	6963	Df(2L)ED3	w	35B2;35D1
	8946	Df(2L)ED1050		35B8;35D4
	1491	Df(2L)r10	w	35D1;36A7
	26542	Df(2L)BSC690		35D4;35D4
	7521	Df(2L)Exel6038		35D6;35E2
	23663	Df(2L)BSC278		35E1;35F1
	27353	Df(2L)BSC781		35F1;36A1
	24113	Df(2L)ED1102		35F12;36A10
	7834	Df(2L)Exel7067		36A12;36B1
	3180	Df(2L)H20	w ★	36A8;9;36E1;2
	23679	Df(2L)BSC294		36C2;36C9
	9507	Df(2L)BSC148		36C8;36E3
	7839	Df(2L)Exel7070	E	36E2;36E6
	23156	Df(2L)BSC256	★★★	36E3;36F2
	7840	Df(2L)Exel8038	★★★	36E5;36F5
	24115	Df(2L)ED1196	★★★	36E6;37B1
	9508	Df(2L)BSC149	D	36F5;36F10
	8935	Df(2L)ED1203		36F7;37C5
	24466	Df(2L)ED1202		37B1;37C5
	9288	Df(2L)ED1226		37B9;37E3
	7849	Df(2L)Exel8041		37D7;37F2
	7526	Df(2L)Exel6044		37F2;38A3
	7850	Df(2L)Exel7077		38A7;38B2
	29030	Df(2L)BSC860		38B1;38C5
	9269	Df(2L)ED1315		38B4;38F5
	9682	Df(2L)ED1378		38F1;39D2
	9266	Df(2L)ED1473	E	39B4;40A5
	9510	Df(2L)BSC151		40A5;40E5
	26782	Df(2L)lt109	w E	40F6;40F7
	4959	Df(2L)C	w	h35;h37
	741	Df(2R)M41A10	w D	41A;41A
	25705	Df(2R)BSC630	E	41D3;41F11
	32253	Df(2R)BSC889		41F11;42A13
	8045	Df(2R)ED1612		42A13;42E6
	9683	Df(2R)ED1484		42A2;42A14
	9062	Df(2R)ED1673		42E1;43D3
	8931	Df(2R)ED1715		43A4;43F1
	8941	Df(2R)ED1725		43E4;44B5
	24335	Df(2R)BSC267	E	44A4;44C4
	7540	Df(2R)Exel6058		44C4;44D1
	7862	Df(2R)Exel7096		44C6;44D3
	201	Df(2R)H3E1	w	44D1-44D4;44F12
	9063	Df(2R)ED1791		44F7;45F1
	23665	Df(2R)BSC280		45C4;45F4
	9410	Df(2R)BSC132		45F6;46B4
	23682	Df(2R)BSC298		46B2;46C7
	9539	Df(2R)BSC152		46C1;46D6
	23686	Df(2R)BSC303		46E1;46F3
	23666	Df(2R)BSC281		46F1;47A9
	25428	Df(2R)BSC595		47A3;47F1
	8910	Df(2R)ED2219		47D6;48B6
	23159	Df(2R)BSC259		48A3;48C4
	9626	Df(2R)BSC199	★★★	48C5;48E4
	26551	Df(2R)BSC699		48D7;48E6
	24929	Df(2R)BSC425		48F1;49A1
	27911	Df(2R)BSC829		49A1-49A9
	27911	Df(2R)BSC829		49A1;49A9
	23688	Df(2R)BSC305		49A4;49A10
	30585	Df(2R)BSC880	E	49A9;49E1
	24989	Df(2R)BSC485		49B10;49E6
	442	Df(2R)CX1	w	49C1;50D3-5
	7544	Df(2R)Exel6062	★★★	49E6;49F1
	7871	Df(2R)Exel8057		49F1;49F10
	23169	Df(2R)BSC273		49F4;50A13
	23170	Df(2R)BSC274	E	50A7;50B4
	23690	Df(2R)BSC307		50B6;50C18
	24385	Df(2R)BSC361		50C3;50F1
	24407	Df(2R)BSC383		50C6;50D2
	7875	Df(2R)Exel7130		50D4;50E4
	7876	Df(2R)Exel7131		50E4;50F6
	8913	Df(2R)ED2354	N	50E6;51B1
	7749	Df(2R)Exel6284		51B1;51C2
	24933	Df(2R)BSC429		51C2;51D1
	25741	Df(2R)BSC651		51C5;51E2
	9064	Df(2R)ED2426	D	51E2;52B1
	24931	Df(2R)BSC427	N	52A10;52D2
	23691	Df(2R)BSC308		52B5;52D15
	8915	Df(2R)ED2457	★★	52D11;52E7
	29661	Df(2R)ED2487		52E6;53C4
	25078	Df(2R)BSC550		53C1;53C6
	7888	Df(2R)Exel7144	D	53C8;53D2
	9278	Df(2R)ED2747		53D11;53F8
	24356	Df(2R)BSC331		53D14;54A1
	7887	Df(2R)Exel7145		53D4;53D12
	7887	Df(2R)Exel7145		53D4;53D12
	7548	Df(2R)Exel6066		53F8;54B6
	24379	Df(2R)BSC355		54B16;54C3
	9596	Df(2R)BSC161	D	54B2;54B17
	7890	Df(2R)Exel7149		54C10;54D5
	38465	Df(2R)ED3385		54C3;54D4
	24371	Df(2R)BSC347		54D2;54E9
	6780	Df(2R)14H10W-35	w	54E5;55B5
	9066	Df(2R)ED3610		54F1;55C8
	8918	Df(2R)ED3683	D	55C2;56C4
	7551	Df(2R)Exel6069		56B5;56C11
	9423	Df(2R)BSC135		56C11;56D5
	9067	Df(2R)ED3728	E	56D10;56E2
	27354	Df(2R)BSC782		56D8;56D14
	30588	Df(2R)BSC883		56E1;56F11
	7896	Df(2R)Exel7162	★★★	56F11;56F16
	6609	Df(2R)BSC19		56F12;57A4
	26553	Df(2R)BSC701		56F15;57A9
	26554	Df(2R)BSC702		57A2;57B3
	9267	Df(2R)ED3791		57B1;57D4
	27582	Df(2R)BSC821		57D10;57E6
	26516	Df(2R)BSC664		57D12;58A3
	30590	Df(2R)BSC885		57D2;57D10
	25430	Df(2R)BSC597		58A2;58F1
	282	Df(2R)X58-12	w ★★★	58D1;59A
	25431	Df(2R)BSC598		58F3;59A1
	27359	Df(2R)BSC787		58F4;59B1
	29988	Df(2R)BSC865	★★★	59A4;59B7
	25432	Df(2R)BSC599		59B1;59B3
	27356	Df(2R)BSC784		59B4;59B6
	26866	Df(2R)BSC769		59B7;59D9
	26513	Df(2R)BSC661		59D8;59F5
	24380	Df(2R)BSC356		60B8;60C4
	27352	Df(2R)BSC780		60C2;60D14
	25437	Df(2R)BSC604		60D4;60E11
	25441	Df(2R)BSC608		60E11;60F2
	2471	Df(2R)M60E	w ★★★	60E2;60E12
	4961	Df(2R)Kr10	w	60F1;60F5
	24758	Df(2R)ED50004		60F5;60F5
	8046	Df(3L)ED4079		61A5-61B1
	8047	Df(3L)ED201	E	61B1;61C1
	24386	Df(3L)BSC362	★	61C1;61C7
	7564	Df(3L)Exel6085		61C3;61C9
	8050	Df(3L)ED4196		61C7;62A2
	23674	Df(3L)BSC289		61F6;62A9
	9693	Df(3L)BSC181		62A11;62B7
	27372	Df(3L)BSC800		62A9;62A9
	5411	Df(3L)Aprt-32	w	62B1;62E3
	8096	Df(3L)ED4287		62B4;62E5
	8976	Df(3L)BSC119	E	62E7;62F5
	6755	Df(3L)BSC23		62E8;63B6
	3650	Df(3L)M21	w	62F;63D
	7571	Df(3L)Exel6092		62F5;63A3
	26523	Df(3L)BSC671		63A2;63B11
	26524	Df(3L)BSC672		63A7;63B12
	8058	Df(3L)ED4293		63C1;63C1
	8059	Df(3L)ED208		63C1;63F5
	24392	Df(3L)BSC368	D	63F1;64A4
	8060	Df(3L)ED4341		63F6;64B9
	8061	Df(3L)ED210		64B9;64C13
	3096	Df(3L)ZN47	w	64C;65C
	24395	Df(3L)BSC371		64C1;64E1
	30589	Df(3L)BSC884	D	64D6;64E7
	24914	Df(3L)BSC410	D	64E7;65B3
	24915	Df(3L)BSC411		65A2;65C1
	7588	Df(3L)Exel6109	★★★	65C3;65D3
	6867	Df(3L)BSC27		65D4;65E4
	9701	Df(3L)BSC224		65D5;65E6
	6964	Df(3L)BSC33	N	65E10;65F6
	8974	Df(3L)BSC117		65E9;65F5
	7929	Df(3L)Exel8104		65F7;66A4
	24399	Df(3L)BSC375		66A3;66A19
	24412	Df(3L)BSC388		66A8;66B11
	7591	Df(3L)Exel6112		66B5;66C8
	24413	Df(3L)BSC389		66C12;66D8
	27576	Df(3L)BSC815		66C3;66D4
	8066	Df(3L)ED4421		66D12;67B3
	27577	Df(3L)BSC816		66D9;66D12
	997	Df(3L)AC1	w ★★★	67A2;67D13
	8970	Df(3L)BSC113		67B1;67B5
	8975	Df(3L)BSC118		67B11;67C5
	27345	Df(3L)BSC773		67B8-67C4
	24416	Df(3L)BSC392		67C4;67D1
	26525	Df(3L)BSC673		67C7;67D10
	9355	Df(3L)ED4457	E	67E2;68A7
	8068	Df(3L)ED4470		68A6;68E1
	8069	Df(3L)ED4475		68C13;69B4
	26828	Df(3L)BSC730	N	68F7;69E6
	8072	Df(3L)ED4486		69C4;69F6
	6457	Df(3L)BSC12	w E	69F6;70A2
	8097	Df(3L)ED4502		70A3;70C10
	8073	Df(3L)ED4543		70C6;70F4
	8074	Df(3L)ED217		70F4;71E1
	27888	Df(3L)BSC845		71D3;72A1
	29021	Df(3L)BSC831		72C1;72C1
	7606	Df(3L)Exel6127		72D1;72D9
	8078	Df(3L)ED4606	★★★	72D4;73C4
	8098	Df(3L)ED4674		73B5;73E5
	8099	Df(3L)ED4685		73D5;74E2
	8100	Df(3L)ED4710	E	74D1;75B11
	8081	Df(3L)ED225		75C1;75D4
	42231	In(3R)gppXXV	w	75C1;75E
	9697	Df(3L)BSC220		75F1;76A1
	8086	Df(3L)ED228		76A1;76D3
	6646	Df(3L)BSC20		76A7;76B5
	26502	Df(3L)BSC552	D	76D1;77A1
	26832	Df(3L)BSC734		77A4;77C1
	27917	Df(3L)BSC839		77B4;77C6
	27369	Df(3L)BSC797		77C3;78A1
	24953	Df(3L)BSC449		77F2;78C2
	25116	Df(3L)BSC553		78A2;78C2
	24923	Df(3L)BSC419	D	78C2;78D8
	8101	Df(3L)ED4978		78D5;79A2
	9700	Df(3L)BSC223	★★★	79A3;79B3
	24955	Df(3L)BSC451		79B2;79F5
	8089	Df(3L)ED230		79C2;80A4
	8102	Df(3L)ED5017		80A4;80C2
	7002	Df(3L)1-16	w	80F;80F
	2596	Df(3L)6B-29,Df(3R)6B-29	w	h53;h58
	2597	Df(3R)10-65		81F;81F
	9197	Df(3R)ED5046		81F6;82D2
	8093	Df(3R)ED5095		82C5;82E7
	8967	Df(3R)ED5147		82E7;83A1
	8965	Df(3R)ED5156		82F8;83A4
	25077	Df(3R)BSC549	D	83A6;83B6
	8103	Df(3R)ED5177		83B4;83B6
	7443	Df(3R)BSC47	w	83B7;83D1
	24968	Df(3R)BSC464		83B7;83E1
	1990	Df(3R)Tpl10	w N	83C1;84B2
	26533	Df(3R)BSC681	★★★	83E2;83E5
	26836	Df(3R)BSC738		83E5;84A1
	24971	Df(3R)BSC467		83F1;84B2
	25724	Df(3R)BSC633		84B2;84C3
	9698	Df(3R)BSC221		84C1;84D2
	7625	Df(3R)Exel6146		84C8;84D9
	24927	Df(3R)BSC423		84D1;84D5
	9699	Df(3R)BSC222		84E8;84F6
	9624	Df(3R)BSC198		84F13;85A2
	7626	Df(3R)Exel6147		84F6;84F13
	7628	Df(3R)Exel6149		85A2;85A5
	7629	Df(3R)Exel6150	D	85A5;85B6
	6756	Df(3R)BSC24		85B7;85D15
	9204	Df(3R)ED5339		85D1;85D11
	24980	Df(3R)BSC476		85D16;85D24
	7731	Df(3R)Exel6264		85D24;85E5
	25011	Df(3R)BSC507		85D6;85D15
	9227	Df(3R)ED5428	★★★	85E1;85F8
	7633	Df(3R)Exel6154		85E9;85F1
	7634	Df(3R)Exel6155		85F1;85F10
	9082	Df(3R)ED5474		85F11;86B1
	9215	Df(3R)ED5495		85F16;86C7
	25696	Df(3R)BSC621		85F5;85F14
	25126	Df(3R)BSC568		86C7;86D7
	8957	Df(3R)ED5514	★★★	86C7;86E11
	24973	Df(3R)BSC469		86D8;87A2
	8029	Df(3R)ED5577		86F9;87B13
	24990	Df(3R)BSC486		87B10;87E9
	9089	Df(3R)ED5613		87E3;87F6
	37537	Df(3R)ED5623	D	87E3;88A4
	9279	Df(3R)ED5642	★★★	87F10;88C2
	9090	Df(3R)ED5644	D	88A4;88C9
	23714	Df(3R)ED10555		88C9;88D8
	24137	Df(3R)ED5664		88D1;88E3
	9152	Df(3R)ED5705	D	88E12;89A5
	26848	Df(3R)BSC750		88E2;88E5
	26839	Df(3R)BSC741		88E8;88F1
	25019	Df(3R)BSC515		88F6;89A8
	7983	Df(3R)Exel7328		89A12;89B6
	26580	Df(3R)BSC728		89A8;89B2
	9482	Df(3R)ED10642		89B17;89D5
	7737	Df(3R)Exel6270		89B18;89D8
	30592	Df(3R)BSC887		89B6;89B16
	9481	Df(3R)ED10639		89B7;89B18
	1467	Df(3R)P115	w	89B7;89E7
	3486	Df(3R)Ubx109	w	89D1;89E2
	8104	Df(3R)ED5780		89E11;90C1
	26846	Df(3R)BSC748	★★★	89E5;89E11
	25389	Df(3R)BSC566		90C2;90F6
	25014	Df(3R)BSC510	D	90E2;90F4
	9208	Df(3R)ED5815	★★★	90F4;91B8
	6962	Df(3R)ED2	w	91A5;91F1
	24139	Df(3R)ED5938		91D4;92A11
	8964	Df(3R)ED6025		92A11;92E2
	25020	Df(3R)BSC516		92C6;92F13
	9501	Df(3R)BSC141		92F2;93A1
	7413	Df(3R)BSC43	w ★★★	92F7;93B6
	27580	Df(3R)BSC819		93A2;93B8
	7739	Df(3R)Exel6272		93A4;93B13
	9487	Df(3R)ED10845		93B9;93D4
	26529	Df(3R)BSC677	★★★	93D1;93F14
	8923	Df(3R)ED6085	D	93F14;94B5
	8684	Df(3R)ED6096		94B5;94E7
	25694	Df(3R)BSC619		94D10;94E13
	6367	Df(3R)slo3	w ★★★	94D4;96A18
	9497	Df(3R)BSC137		94F1;95A4
	24993	Df(3R)BSC489		94F3;95D1
	7675	Df(3R)Exel6196		95C12;95D8
	9347	Df(3R)ED6187		95D10;96A7
	7676	Df(3R)Exel6197		95D8;95E1
	9211	Df(3R)ED6220		96A7;96C3
	24965	Df(3R)BSC461	★★★	96B15;96D1
	7680	Df(3R)Exel6201		96C2;96C4
	27404	Df(3R)FDD-0317950	w	96C8;96D1
	7681	Df(3R)Exel6202		96D1;96D1
	7682	Df(3R)Exel6203		96E2;96E6
	24909	Df(3R)BSC321		96E6;96E9
	9500	Df(3R)BSC140	★★★	96F1;96F10
	8105	Df(3R)ED6232		96F10;97D2
	9210	Df(3R)ED6255	D	97D2;97F1
	25001	Df(3R)BSC497		97E6;98B5
	29667	Df(3R)ED6280		98B6;98B6
	24964	Df(3R)BSC460	D	98B6;98D2
	24347	Df(3R)BSC322	D	98C3;98D7
	7687	Df(3R)Exel6209		98D6;98E1
	29997	Df(3R)BSC874	N	98E1;99A1
	27378	Df(3R)BSC806		98F1;98F10
	25005	Df(3R)BSC501		98F10;99B9
	25075	Df(3R)BSC547		99B5;99C2
	25695	Df(3R)BSC620		99C5;99D3
	25006	Df(3R)BSC502		99D3;99D8
	7692	Df(3R)Exel6214	★★★	99D5;99E2
	2234	Df(3R)R133	w	99E1;3Rt
	25007	Df(3R)BSC503		99E3;99F6
	25008	Df(3R)BSC504		99F4;100A2
	7997	Df(3R)Exel7378		99F8;100A5
	2155	Df(3R)A113		100A;100F
	24142	Df(3R)ED6346		100A5;100B1
	26847	Df(3R)BSC749	D	100B1;100C1
	27365	Df(3R)BSC793	D	100B5;100C4
	24143	Df(3R)ED6361	D	100C7--100E3
	24143	Df(3R)ED6361		100C7;100E3
	24516	Df(3R)ED50003		100E1;100F5
	9433	Df(4)M101-62f	w ★★★	101E;102B
	9421	Df(4)ED6364		101F1;102A6
	9422	Df(4)ED6369		102A1;102C1
	9579	Df(4)ED6380		102B7;102D5
	7084	Df(4)O2	w	102D4;102F5
	759	Df(4)G	w	102E2;102F2
