## Supplementary Table 2 for "Genome-wide screen for deficiencies modifying *Cyclin G*-induced developmental instability in *Drosophila melanogaster*"

### Sheet: Sheet1
	Supplementary Table 2: Alleles used in this study.
	Alleles	Bloomington stock	Corresponding deficiency
	Akt1-a (TRiP.HMS00007)	BL-33615	Df(3R)Exel7328
	Akt1[1]	Bellaïche's lab
	ban[L1170a]	BL-10154	Df(3L)Exel6085
	CG42684/raskol (TRiP.HMS03717)	BL-54056	Df(1)BSC643
	CG9426-a (TRiP.JF01594)	BL-31121	Df(2L)BSC277
	CG9426-b (TRiP.HMS01860)	BL-38946
	COX6B[G11337]	BL-26630	Df(1)BSC871
	Cul2-a (TRiP.HM05237	BL-30494	Df(2L)ED1473
	Cul2-b (TRiP.HMS01398)	BL-34988
	dpp[10638]	BL-12379	Df(2L)Exel7011
	dpp[d14] (Df(2L)Exel7011)	BL-3555
	Droj2 (TRiP.HMC04686)	BL-57382	Df(3R)ED5623
	E5 (TOE.GS02408)	BL-78309	Df(3R)ED5623
	eEF2[EY02807]	BL-21351	Df(2L)ED1473
	ex[1]	BL-295	Df(2L)a
	foxo[MI02660]	BL-37585	Df(3R)ED5644
	foxo[Δ94]	BL-42220
	ft[1]	BL-285	Df(2L)BSC295
	ft[4]	BL-5405
	ft[8]	BL-44257
	hpo[KC202]	BL-25090	Df(2R)ED3728
	hpo[KS240]	BL-25085
	kib[EY03746]	BL-19909	Df(3R)ED10555
	larp-a (TRiP.GL01263)	BL-41835	Df(3R)BSC322
	larp-b (TRiP.HMJ02239)	BL-42578
	mats[e03077]	BL-18115	Df(3R)ED6085
	Mer (TRiP.HMS00459)	BL-34958	Df(1)BSC871
	Mer[3]	BL-9103
	mTor[k17004]	BL-11218	Df(2L)BSC277
	mTor[ΔP]	BL-7074
	PAPLA1 (TRiP.HMJ30172)	BL-63605	Df(2L)Exel7034
	Pten[117]	BL-80967	Df(2L)BSC143
	Pten[KO]	BL-93742
	S6k (TRiP.HMJ02231)	BL-42572	Df(3L)BSC410
	S6k[07084]	BL-11713
	SAK-a (TRiP.GL00244)	BL-35335	Df(3L)BSC419
	SAK-b (TRiP.HMC04604)	BL-57221
	wdb[14]	BL-53712	Df(3R)BSC497
	wdb[19]	BL-9844
	wg[1-17]	BL-2980	Df(2L)BSC291
	wg[1-8]	BL-5351
	wts[G4808]	BL-30099	Df(3R)ED6346
	yki[B5]	BL-36290	Df(2R)BSC356
