## Supplementary Table 3 for "Genome-wide screen for deficiencies modifying *Cyclin G*-induced developmental instability in *Drosophila melanogaster*"

### Sheet: Tableau VF
	Supplementary Table 3: Secondary screen for deficiencies which modify Cyclin G-induced fluctuating asymmetry.
	n: number of individuals.
	ns: non significant
	★: adjusted p-value<0.05
	★★: adjusted p-value<0.01
	★★★: adjusted p-value<0.001
	Red: Decreasing (D) and Enhancing (E) deficiencies.
	Positive controls (w/+;+/da-Gal4, UAS-CycGΔP) were compared to negative controls of the same serie (w/+; +/da-Gal4).
	Deficiencies (Df/+; +/da-Gal4) were compared to negative controls of the same serie (w/+; +/da-Gal4).
	Deficiencies combined to CycG (Df/+; +/da-Gal4, UAS-CycGΔP) were compared to positive controls of the same serie (w/+; +/da-Gal4, UAS-CycGΔP).
	The 39 deficiencies that decreased Cyclin G-induced fluctuating asymmetry and the 21 deficiencies that increased it were those identified in the primary screen. Eight neutral deficiencies (that did not modify Cyclin G-induced fluctuating asymmetry) were randomly chosen among the primary screen results.
					Fluctuating asymmetry							Inter-individual variance
		Series	Genotype	n	FA10	dfFA10	F	p-value	adj p-value	significance		MSind	dfind	F	p-value	adj p-value	significance
	Negative and positive controls	1	w[6326]/+;+/da-Gal4	30	26.2339	26.675	-	-	-	-		2491.32	29	-	-	-	-
			w[6326]/+;+/da-Gal4,UAS-CycGΔP	29	468.247	28.893	17.8489	5.97569e-11	-	★★★		3027.73	28	1.21531	0.302237	-	ns
		2	w[6326]/+;+/da-Gal4	30	26.2339	26.675	-	-	-	-		2491.32	29
			w[6326]/+;+/da-Gal4,UAS-CycGΔP	29	626.393	27.9485	23.8772	2.08807e-12	-	★★★		4395.87	28	1.76448	0.0671841	-	ns
		3	w[5905]/+;+/da-Gal4	29	14.2869	21.9695	-	-	-	-		2270.64	28	-	-	-	-
			w[5905]/+;+/da-Gal4,UAS-CycGΔP	30	406.762	28.5594	28.471	2.48398e-11	-	★★★		3396.66	29	1.4959	0.144919	-	ns
		4	w[6326]/+;+/da-Gal4	26	11.2136	19.2862	-	-	-	-		2503.08	25	-	-	-	-
			w[6326]/+;+/da-Gal4,UAS-CycGΔP	30	822.982	28.9094	73.3911	2.9666e-14	-	★★★		6136.97	29	2.45177	0.0127907	-	★★
		5	w[6326]/+;+/da-Gal4	30	27.2088	26.8363	-	-	-	-		2591.55	29	-	-	-	-
			w[6326]/+;+/da-Gal4,UAS-CycGΔP	28	1073.7	26.962	39.4613	5.05347e-15	-	★★★		4222.84	27	1.62946	0.100017	-	ns
		6	w[5905]/+;+/da-Gal4	29	16.4486	25.7431	-	-	-	-		1333.15	28	-	-	-	-
			w[5905]/+;+/da-Gal4,UAS-CycGΔP	30	871.335	28.943	52.9733	3.34721e-16	-	★★★		4002.51	29	3.0023	0.00232914	-	★★
		7	w[6326]/+;+/da-Gal4	30	31.7509	25.737	-	-	-	-		2322.49	26
			w[6326]/+;+/da-Gal4,UAS-CycGΔP	30	381.024	28.7674	12.0004	1.00144e-08	-	★★★		4564.6	29	1.96539	0.0427458	-	★
		8	w[6326]/+;+/da-Gal4	28	18.7448	24.128	-	-	-	-		2705.52	27	-	-	-	-
			w[6326]/+;+/da-Gal4,UAS-CycGΔP	30	1298.32	28.9297	69.263	4.99475e-17	-	★★★		5329.3	29	1.96979	0.0401684	-	★
		9	w[6326]/+;+/da-Gal4	28	12.2229	21.126	-	-	-	-		801.23	27	-	-	-	-
			w[6326]/+;+/da-Gal4,UAS-CycGΔP	30	1177.09	28.9606	96.3019	1.03555e-16	-	★★★		5253.5	29	6.55679	2.3395e-06	-	★★★
		10	w[5905]/+;+/da-Gal4	30	25.0129	25.5248	-	-	-	-		636.05	29	-	-	-	-
			w[5905]/+;+/da-Gal4,UAS-CycGΔP	30	387.881	28.837	15.5073	5.97492e-10	-	★★★		1115.6	29	1.75395	0.0680739	-	ns
		11	w[6326]/+;+/da-Gal4	28	73.8253	25.4445	-	-	-	-		703.79	27	-	-	-	-
			w[6326]/+;+/da-Gal4,UAS-CycGΔP	30	552.73	28.8459	7.487	1.34547e-06	-	★★★		6928.8	29	9.84498	2.90148e-08	-	★★★
	Neutral deficiencies	3	Df(2L)BSC17 /+;+/da-Gal4	30	46.7259	26.8782	3.27054	0.00364556	0.047392	★		1006.91	29	2.25506	0.0165844	0.0817515	ns
			Df(2L)BSC17 /+;+/da-Gal4,UAS-CycGΔP	30	524.092	28.7788	1.28845	0.253443	0.603519	ns		3757.2	29	1.10615	0.39387	1	ns
		3	Df(3L)BSC33 /+;+/da-Gal4	30	20.4155	23.4923	1.42896	0.207265	1	ns		1606.51	29	1.4134	0.179775	0.539325	ns
			Df(3L)BSC33 /+;+/da-Gal4,UAS-CycGΔP	30	578.01	28.6166	1.421	0.179042	0.603519	ns		1292.6	29	2.62777	0.00567374	0.0680849	ns
		3	Df(3R)Tpl10/+;+/da-Gal4	30	17.8515	18.5729	1.2495	0.3097	1	ns		388.08	29	5.85095	4.54298e-06	5.90588e-05	★★★
			Df(3R)Tpl10/+;+/da-Gal4,UAS-CycGΔP	28	669.938	26.7857	1.647	0.0992827	0.496413	ns		2949.03	27	1.15179	0.35743	1	ns
		4	Df(3L)BSC730 /+;+/da-Gal4	30	18.4703	25.2866	1.64712	0.133874	0.984719	ns		326.56	29	7.66499	3.67923e-07	5.15092e-06	★★★
			Df(3L)BSC730 /+;+/da-Gal4,UAS-CycGΔP	30	1666.67	28.9342	2.02516	0.0334856	0.301371	ns		3118.3	29	1.96805	0.0366732	0.256713	ns
		5	Df(2R)BSC427/+;+/da-Gal4	28	11.2662	20.803	2.41509	0.0234574	0.234574	ns		386.9	27	6.69824	1.87707e-06	1.87707e-05	★★★
			Df(2R)BSC427/+;+/da-Gal4,UAS-CycGΔP	30	465.374	28.87	2.30717	0.016338	0.058498	ns		2229.43	29	1.89413	0.0473775	0.426397	ns
		7	Df(3R)BSC874 /+;+/da-Gal4	18	43.3712	16.258	1.36598	0.235726	1	ns		1407.66	17	1.64989	0.143096	0.143096	ns
			Df(3R)BSC874 /+;+/da-Gal4,UAS-CycGΔP	30	343.823	27.854	1.1082	0.395723	1	ns		4288.5	29	1.06438	0.433864	1	ns
		9	Df(2R)ED2354 /+;+/da-Gal4	30	23.7389	25.278	1.94217	0.0632397	0.0931543	ns		984.16	29	1.22831	0.296933	0.296933	ns
			Df(2R)ED2354 /+;+/da-Gal4,UAS-CycGΔP	30	1193.23	28.94	1.01371	0.485755	1	ns		5489.5	29	1.04492	0.453312	1	ns
		10	Df(2L)ED775 /+;+/da-Gal4	30	31.5	26.78	1.25922	0.283	1	ns		722.16	29	1.13538	0.367	0.735	ns
			Df(2L)ED775 /+;+/da-Gal4,UAS-CycGΔP	30	746	28.89	1.92328	0.0445	0.223	ns		1711.27	29	1.53395	0.128	0.255	ns
	Decreasing deficiencies	1	Df(1)BSC722/+;+/da-Gal4	30	48.524	27.0914	1.84967	0.0605151	0.544636	ns		962.588	29	2.58814	0.0082711	0.0661688	ns
			Df(1)BSC722/+;+/da-Gal4,UAS-CycGΔP	24	119.733	22.533	3.91076	0.000839967	0.00671973	★★		5019.47	23	1.65783	0.101226	0.809807	ns
		3	Df(1)M38-C5/+;+/da-Gal4	30	23.6446	23.5034	1.65499	0.125052	1	ns		1815.23	29	1.25088	0.276196	0.552392	ns
			Df(1)M38-C5/+;+/da-Gal4,UAS-CycGΔP	27	97.7195	25.3607	4.16255	0.000285807	0.00285807	★★		2199.53	26	1.54426	0.133129	1	ns
		5	Df(1)BSC530/+;+/da-Gal4	30	34.767	26.4859	1.27778	0.268219	1	ns		1650.22	29	1.57043	0.115098	0.460393	ns
			Df(1)BSC530/+;+/da-Gal4,UAS-CycGΔP	29	400.796	27.846	2.67891	0.00667974	0.0467582	★		6741.1	28	1.59634	0.113979	0.797854	ns
		4	Df(1)BSC535/+;+/da-Gal4	30	11.8531	20.3761	1.05702	0.453467	0.981173	ns		1225.97	29	2.04171	0.0339651	0.216676	ns
			Df(1)BSC535/+;+/da-Gal4,UAS-CycGΔP	30	929.45	28.8793	1.12937	0.374893	0.616062	ns		7719	29	1.25779	0.270404	0.67982	ns
		5	Df(1)BSC643/+;+/da-Gal4	30	28.0572	27.0097	1.03118	0.469788	1	ns		2061.74	29	1.25697	0.270977	0.556037	ns
			Df(1)BSC643/+;+/da-Gal4,UAS-CycGΔP	30	307.175	28.8289	3.49539	0.000814854	0.00733369	★★		4886.52	29	1.15717	0.352898	1	ns
		5	Df(1)BSC405/+;+/da-Gal4	30	18.9971	26.3039	1.43226	0.182797	1	ns		3626.89	29	1.3995	0.185346	0.556037	ns
			Df(1)BSC405/+;+/da-Gal4,UAS-CycGΔP	29	404.588	27.8303	2.6538	0.0071187	0.0467582	★		5046.52	28	1.19505	0.322743	1	ns
		4	Df(1)BSC571/+;+/da-Gal4	30	29.2586	25.6801	2.6092	0.017849	0.144752	ns		867.18	29	2.88646	0.00361032	0.0397135	★
			Df(1)BSC571/+;+/da-Gal4,UAS-CycGΔP	30	1619.07	28.9555	1.96732	0.0393706	0.301371	ns		4059.1	29	1.5119	0.135748	0.67874	ns
		4	Df(1)BSC582 /+;+/da-Gal4	30	38.1341	27.2767	3.40068	0.00382918	0.0307454	★		1682.01	29	1.48815	0.152824	0.458472	ns
			Df(1)BSC582 /+;+/da-Gal4,UAS-CycGΔP	30	1398.38	28.9402	1.69916	0.0834564	0.448049	ns		218.254	29	28.1185	1.4932e-14	2.09048e-13	★★★
		5	Df(1)BSC871/+;+/da-Gal4	30	26.8204	26.3355	1.01448	0.485519	1	ns		1328.66	29	1.95049	0.0385813	0.231488	ns
			Df(1)BSC871/+;+/da-Gal4,UAS-CycGΔP	27	349.095	25.8762	3.07566	0.00318323	0.0254659	★		4159.83	26	1.01515	0.485695	1	ns
		9	Df(1)BSC882/+;+/da-Gal4	30	25.8536	25.4803	2.11518	0.0427056	0.0931543	ns		1297.07	29	1.61885	0.105953	0.211906	ns
			Df(1)BSC882/+;+/da-Gal4,UAS-CycGΔP	29	1217.74	27.9458	1.03453	0.463933	1	ns		4976.3	28	1.0557	0.443865	1	ns
		8	Df(1)FDD-0024486/+;+/da-Gal4	30	24.7213	26.7283	1.31884	0.249283	0.249283	ns		1532.82	29	1.76506	0.0682886	0.105961	ns
			Df(1)FDD-0024486/+;+/da-Gal4,UAS-CycGΔP	30	165.177	28.6157	7.86017	2.58141e-07	2.58141e-06	★★★		2666.5	29	1.99861	0.0335756	0.0335756	★
		10	Df(2L)BSC149 /+;+/da-Gal4	30	18.1508	25.1135	1.37806	0.214169	1	ns		7462.3	29	11.7323	1.34365e-09	1.20929e-08	★★★
			Df(2L)BSC149 /+;+/da-Gal4,UAS-CycGΔP	29	341.449	27.7325	1.13599	0.371204	0.713983	ns		2204.7	28	1.97625	0.0366481	0.109944	ns
		1	Df(2L)BSC227 /+;+/da-Gal4	30	32.6468	25.9402	1.24445	0.291456	1	ns		3753	29	1.50643	0.137846	0.827079	ns
			Df(2L)BSC227 /+;+/da-Gal4,UAS-CycGΔP	29	449.754	27.7924	1.04112	0.459242	0.459242	ns		2893.81	28	1.04628	0.452787	1	ns
		1	Df(2L)BSC240/+;+/da-Gal4	30	17.6725	24.3421	1.48445	0.167025	1	ns		716.47	29	3.47721	0.00062221	0.0062221	★★
			Df(2L)BSC240/+;+/da-Gal4,UAS-CycGΔP	29	1067.55	27.9256	2.27989	0.0170261	0.102157	ns		4378.5	28	1.44613	0.167365	1	ns
		2	Df(2L)BSC277 /+;+/da-Gal4	30	34.8321	27.7853	1.04162	0.455908	0.754083	ns		408.273	29	6.10208	2.66934e-06	8.00802e-06	★★★
			Df(2L)BSC277 /+;+/da-Gal4,UAS-CycGΔP	29	247.522	27.7645	2.53066	0.00940043	0.0282013	★		1627.78	28	2.70053	0.00531334	0.01594	★★
		2	Df(2L)BSC689 /+;+/da-Gal4	30	23.1723	26.9592	1.13213	0.377042	0.754083	ns		1019.6	29	2.44342	0.00945573	0.00945573	★★
			Df(2L)BSC689 /+;+/da-Gal4,UAS-CycGΔP	30	535.516	28.8944	1.1697	0.34108	0.402359	ns		2072.16	29	2.12139	0.0242184	0.048437	★
		5	Df(2R)BSC161/+;+/da-Gal4	30	20.8214	26.438	1.30677	0.249957	1	ns		930.88	29	2.78398	0.00371085	0.0305626	★
			Df(2R)BSC161/+;+/da-Gal4,UAS-CycGΔP	29	452.167	27.8593	2.37456	0.0146245	0.058498	ns		3965.6	28	1.06487	0.434229	1	ns
		10	Df(2R)ED2426/+;+/da-Gal4	30	30.7887	25.9186	1.23091	0.303707	1	ns		720.34	29	1.13252	0.369907	0.734738	ns
			Df(2R)ED2426/+;+/da-Gal4,UAS-CycGΔP	30	446.092	28.8136	1.15007	0.356991	0.713983	ns		2446.67	29	2.19314	0.0191972	0.0767886	ns
		3	Df(2R)ED3683/+;+/da-Gal4	29	21.445	21.4248	1.50102	0.179703	1	ns		801.82	28	2.83185	0.00377031	0.0297283	★
			Df(2R)ED3683/+;+/da-Gal4,UAS-CycGΔP	31	602.5	29.6896	1.48121	0.15088	0.603519	ns		2770.33	30	1.22608	0.290915	1	ns
		7	Df(2R)Exel7144/+;+/da-Gal4	30	27.7411	25.977	1.14454	0.369178	1	ns		1305.16	29	1.77947	0.0668356	0.133671	ns
			Df(2R)Exel7144/+;+/da-Gal4,UAS-CycGΔP	28	452.197	26.8923	1.18679	0.327977	1	ns		2633.97	27	1.73297	0.0773754	1	ns
		10	Df(2R)M41A10 /+;+/da-Gal4	29	21.0159	18.9752	1.19019	0.35656	1	ns		469.79	28	1.3539	0.212678	0.638033	ns
			Df(2R)M41A10 /+;+/da-Gal4,UAS-CycGΔP	28	199.885	26.6061	1.94052	0.0465945	0.222717	ns		1598.29	27	1.43267	0.172017	0.255186	ns
		4	Df(3L)BSC368/+;+/da-Gal4	30	14.7318	24.0654	1.31374	0.274273	0.971942	ns		2981.36	29	1.19108	0.333593	0.458472	ns
			Df(3L)BSC368/+;+/da-Gal4,UAS-CycGΔP	30	1431.13	28.9341	1.73896	0.0746749	0.448049	ns		1634.94	29	3.75364	0.00031937	0.00383243	★★
		4	Df(3L)BSC410/+;+/da-Gal4	29	18.6604	24.3354	1.66408	0.130284	0.984719	ns		703.99	28	3.55556	0.000806459	0.00967751	★★
			Df(3L)BSC410/+;+/da-Gal4,UAS-CycGΔP	30	1404.15	28.94	1.70618	0.0818371	0.448049	ns		4124.4	29	1.48797	0.145154	0.67874	ns
		4	Df(3L)BSC419/+;+/da-Gal4	30	54.0635	27.6665	4.82122	0.000399851	0.00305084	★★		1205.91	29	2.07568	0.0309538	0.216676	ns
			Df(3L)BSC419/+;+/da-Gal4,UAS-CycGΔP	29	165.232	27.6287	4.98076	3.78831e-05	0.000530363	★★★		4614.79	28	1.32985	0.226607	0.67982	ns
		1	Df(3L)BSC552/+;+/da-Gal4	30	23.0869	25.3272	1.13631	0.375777	1	ns		798.84	29	3.11867	0.00153532	0.0138179	ns
			Df(3L)BSC552/+;+/da-Gal4,UAS-CycGΔP	31	933.709	29.9232	1.8405	0.0551604	0.220641	ns		3773.5	30	1.24631	0.280343	1	ns
		4	Df(3L)BSC884/+;+/da-Gal4	27	11.713	20.1606	1.04453	0.463741	0.981173	ns		1036.9	26	2.414	0.0152481	0.121985	ns
			Df(3L)BSC884/+;+/da-Gal4,UAS-CycGΔP	30	409.086	28.5283	2.01176	0.0347645	0.301371	ns		1873.9	29	3.27497	0.00103006	0.0113306	★
		4	Df(3R)BSC322/+;+/da-Gal4	30	18.4859	24.9219	1.64852	0.134713	0.984719	ns		575.449	29	4.34979	0.000120549	0.00156713	★★
			Df(3R)BSC322/+;+/da-Gal4,UAS-CycGΔP	30	277.498	28.7993	2.96573	0.00267297	0.0320756	★		1230.83	29	4.98606	2.17099e-05	0.000282229	★★★
		1	Df(3R)BSC460/+;+/da-Gal4	27	23.1817	22.372	0.883653	0.612843	1	ns		2407.19	26	1.03495	0.46171	1	ns
			Df(3R)BSC460/+;+/da-Gal4,UAS-CycGΔP	28	222.949	26.6043	2.10024	0.030416	0.15208	ns		1007.4	27	3.00549	0.00271064	0.0298171	★
		4	Df(3R)BSC510/+;+/da-Gal4	29	6.47386	19.1863	0.577319	0.879893	0.984719	ns		895.27	28	2.79589	0.00497791	0.0497791	★
			Df(3R)BSC510/+;+/da-Gal4,UAS-CycGΔP	30	600.989	28.9052	1.36938	0.205354	0.616062	ns		2318.54	29	2.64691	0.00538385	0.0484546	★
		4	Df(3R)BSC549 /+;+/da-Gal4	30	13.2189	23.0426	1.17882	0.361069	0.981173	ns		1401.07	29	1.78655	0.0683142	0.273257	ns
			Df(3R)BSC549 /+;+/da-Gal4,UAS-CycGΔP	29	232.801	27.7876	3.53513	0.000767933	0.00998312	★★		1958.27	28	3.13388	0.00166923	0.0166923	★
		5	Df(3R)BSC749/da-Gal4	30	32.2266	26.4992	1.18442	0.334643	1	ns		222.53	29	11.6458	1.47233e-09		★★★
			Df3R)BSC749/da-Gal4,UAS-CycGΔP	30	424.568	28.887	2.52892	0.00904408	0.0356	★		2257.31	29	1.87074	0.0506264	0.426397	ns
		4	Df(3R)BSC793/+;+/da-Gal4	29	16.3252	23.0072	1.45584	0.204654	0.888288	ns		895.27	28	2.79589	0.00497791	0.0497791	★
			Df(3R)BSC793/+;+/da-Gal4,UAS-CycGΔP	30	615.589	28.7682	1.3369	0.22361	0.616062	ns		3500.9	29	1.75297	0.0682666	0.4096	ns
		3	Df(3R)ED6255/+;+/da-Gal4	30	13.548	18.744	1.05454	0.458745	1	ns		900.537	29	2.52143	0.00789281	0.0473569	★
			Df(3R)ED6255/+;+/da-Gal4,UAS-CycGΔP	30	111.394	26.2681	3.65155	0.000691819	0.00553455	★★		1244.36	29	2.72963	0.00429775	0.0558708	ns
		8	Df(3R)ED5623/+;+/da-Gal4	29	24.7307	24.9972	1.50351	0.158764	0.317528	ns		2054.93	27	1.54141	0.130598	0.130598	ns
			Df(3R)ED5623/+;+/da-Gal4,UAS-CycGΔP	29	416.581	27.8631	3.11661	0.00206458	0.0165167	★		2681.91	28	1.98713	0.0364267	0.0364267	★
		3	Df(3R)ED5644/+;+/da-Gal4	30	22.9716	25.843	1.60788	0.13624	1	ns		811.12	29	2.79939	0.00371604	0.0297283	★
			Df(3R)ED5644/+;+/da-Gal4,UAS-CycGΔP	30	358.126	28.6301	1.13581	0.369259	0.603519	ns		2809.62	29	1.20894	0.30638	1	ns
		8	Df(3R)ED5705/+;+/da-Gal4	28	53.2619	25.2696	1.95752	0.0474635	0.427171	ns		930.88	29	2.78398	0.00371085	0.0305626	★
			Df(3R)ED5705/+;+/da-Gal4,UAS-CycGΔP	30	432.102	28.845	3.00466	0.00242117	0.0169482	★★		1905.72	29	2.79648	0.00358814	0.00358814	★★
		10	Df(3R)ED6085 /+;+/da-Gal4	30	26.801	26.4006	1.07149	0.432528	1	ns		963.07	29	1.51414	0.134898	0.539594	ns
			Df(3R)ED6085 /+;+/da-Gal4,UAS-CycGΔP	30	711.829	28.8846	1.83517	0.0570312	0.222717	ns		2771.98	29	2.48474	0.00842556	0.0423292	★
		9	Df(3R)Exel6150/+;+/da-Gal4	29	27.7259	24.8132	2.26836	0.0310514	0.0931543	ns		1478.44	28	1.84521	0.0577215	0.173165	ns
			Df(3R)Exel6150/+;+/da-Gal4,UAS-CycGΔP	29	1114.45	27.9396	1.05621	0.444447	1	ns		2640.11	28	1.98988	0.0361447	1	ns
		6	Df(3R)ED6361/+;+/da-Gal4	30	22.8867	24.9799	0.922361	0.645824	0.317528	ns		591.62	28	2.49897	0.00909035	0.035519	★
			Df(3R)ED6361/+;+/da-Gal4,UAS-CycGΔP	28	353.435	26.8019	0.0706776	0.0116945	0.0116945	★		4638.64	27	7.84058	2.92557e-07	0.347816	ns
	Enhancing deficiencies	1	Df(2L)BSC165 /+;+/da-Gal4	28	16.0098	21.3881	1.63862	0.125687	0.879812	ns		2741.23	27	1.10031	0.39931	1	ns
			Df(2L)BSC165 /+;+/da-Gal4,UAS-CycGΔP	29	767.188	27.8682	1.63843	0.100185	0.222443	ns		3922	28	1.29536	0.24899	1	ns
		1	Df(2L)BSC188 /+;+/da-Gal4	30	27.8152	25.0113	1.06028	0.440804	1	ns		1769.77	29	1.40771	0.181235	0.906177	ns
			Df(2L)BSC188 /+;+/da-Gal4,UAS-CycGΔP	29	818.242	27.8864	1.74746	0.0741476	0.222443	ns		3927.2	28	1.29708	0.247894	1	ns
		1	Df(2L)BSC291/+;+/da-Gal4	30	54.3189	27.2232	2.07056	0.0336834	0.370517	ns		601.526	29	4.14166	0.000130534	0.00143588	★★
			Df(2L)BSC291/+;+/da-Gal4,UAS-CycGΔP	29	1260.41	27.9496	2.69177	0.00566204	0.0396343	★		3551.68	28	1.17305	0.33786	1	ns
		1	Df(2L)BSC354/+;+/da-Gal4	30	45.6632	26.7814	1.74062	0.0821429	0.657143	ns		2055.61	29	1.21196	0.30914	1	ns
			Df(2L)BSC354/+;+/da-Gal4,UAS-CycGΔP	29	2027.27	27.9491	4.32949	0.000119894	0.00131884	★★		3544.48	28	1.17067	0.339804	1	ns
		1	Df(2L)Exel7011 /+;+/da-Gal4	30	51.7425	27.6965	1.97235	0.0436814	0.436814	ns		2431.05	29	0.975811	0.526058	1	ns
			Df(2L)Exel7011 /+;+/da-Gal4,UAS-CycGΔP	30	1718.49	28.9365	3.67005	0.000482409	0.00434168	★★		6075.54	29	2.00663	0.0344741	0.310267	ns
		2	Df(2L)Exel7070 /+;+/da-Gal4	27	39.9099	24.1769	1.52131	0.152511	0.457534	ns		583.33	26	4.27085	0.000177851	0.000355702	★★★
			Df(2L)Exel7070 /+;+/da-Gal4,UAS-CycGΔP	28	869.479	26.9147	1.38807	0.201179	0.402359	ns		4540	27	1.03279	0.465677	0.465677	ns
		1	Df(2L)Exel7034/+;+/da-Gal4	30	28.207	25.6389	1.07521	0.427046	1	ns		1019.08	29	2.44466	0.00942303	0.0661688	ns
			Df(2L)Exel7034/+;+/da-Gal4,UAS-CycGΔP	30	1838.67	28.9502	3.9267	0.000269005	0.00269005	★★		8856.29	29	2.92506	0.00283991	0.0298171	★
		3	Df(2L)ED629/+;+/da-Gal4	30	31.0917	23.9555	2.17623	0.0389539	0.428493	ns		2240	29	1.01368	0.484787	0.552392	ns
			Df(2L)ED629/+;+/da-Gal4,UAS-CycGΔP	28	2451.82	26.9259	6.02764	5.28022e-06	5.80824e-05	★★★		7191.29	27	2.11717	0.0252061	0.277267	ns
		3	Df(2L)lt109/+;+/da-Gal4	30	41.8494	26.6548	2.92921	0.00719731	0.086368	ns		641.375	29	3.54027	0.000564355	0.00677226	★★
			Df(2L)lt109/+;+/da-Gal4,UAS-CycGΔP	30	1171.05	28.8889	2.87894	0.00333845	0.0233692	★		5084.67	29	1.49696	0.14155	1	ns
		10	Df(2L)ED105 /+;+/da-Gal4	30	16.9488	24.9028	1.47579	0.172005	1	ns		1115.6	29	1.75395	0.0680739	0.34037	ns
			Df(2L)ED105 /+;+/da-Gal4,UAS-CycGΔP	30	906.129	28.9053	2.3361	0.0141489	0.0848934	ns		2843.32	29	2.54869	0.00705487	0.0423292	★
		10	Df(2L)ED1473/+;+/da-Gal4	30	24.3326	24.6839	1.02796	0.474183	1	ns		3927.2	29	6.17436	2.35239e-06	1.64667e-05	★★★
			Df(2L)ED1473/+;+/da-Gal4,UAS-CycGΔP	30	1308.71	28.9348	3.37401	0.000971222	0.00776978	★★		12891.4	29	11.5556	1.62094e-09	1.45885e-08	★★★
		5	Df(2R)BSC267/+;+/da-Gal4	27	9.09089	20.0895	2.99298	0.00722607	0.104213	ns		4585	27	1.76921	0.067492	0.33746	ns
			Df(2R)BSC267/+;+/da-Gal4,UAS-CycGΔP	30	1154.48	28.9245	1.07524	0.427898	0.427898	ns		4473.1	29	1.05926	0.441846	1	ns
		5	Df(2R)BSC274 /+;+/da-Gal4	30	22.8104	26.1686	1.19283	0.328176	1	ns		1854.01	29	1.39781	0.186205	0.556037	ns
			Df(2R)BSC274 /+;+/da-Gal4,UAS-CycGΔP	30	648.899	28.9127	1.65465	0.0972377	0.194475	ns		3280	29	1.28745	0.252461	1	ns
		3	Df(2R)ED3728/+;+/da-Gal4	30	17.0629	20.8605	1.1943	0.344349	1	ns		665.076	29	3.4141	0.000767953	0.00844748	★★
			Df(2R)ED3728/+;+/da-Gal4,UAS-CycGΔP	30	1136.03	28.8662	2.79286	0.00417228	0.0250337	★		4833.57	29	1.42304	0.17377	1	ns
		9	Df(2R)BSC630 /+;+/da-Gal4	30	32.3706	27.0969	2.64836	0.0125822	0.0503287	ns		2099.32	29	2.62012	0.00694008	0.0277603	★
			Df(2R)BSC630 /+;+/da-Gal4,UAS-CycGΔP	30	1581.06	28.9312	1.34319	0.219966	0.879864	ns		5657.2	29	1.07684	0.421675	1	ns
		11	Df(2R)BSC880 /+;+/da-Gal4	22	59.1116	14.9377	1.70337	0.150048	0.150048	ns		348.11	16	2.02175	0.0717957	0.0717957	ns
			Df(2R)BSC880/+;+/da-Gal4,UAS-CycGΔP	30	1861.65	28.9586	3.3681	0.000985151	0.000985151	★★★		15533.3	29	2.24185	0.0167068	0.0167068	★
		3	Df(3L)BSC12 /+;+/da-Gal4	30	19.0803	20.6521	1.33551	0.257817	1	ns		676.773	29	3.35509	0.000888566	0.00888566	★★
			Df(3L)BSC12 /+;+/da-Gal4,UAS-CycGΔP	30	3038.2	28.9519	7.46921	4.52596e-07	5.43115e-06	★★★		4218.49	29	1.24195	0.281673	1	ns
		4	Df(3L)BSC119/+;+/da-Gal4	29	24.4854	25.4974	2.18354	0.0424557	0.330502	ns		3560.3	28	1.42237	0.191964	0.458472	ns
			Df(3L)BSC119/+;+/da-Gal4,UAS-CycGΔP	30	1923	28.9805	2.33662	0.0141286	0.155415	ns		5790.8	28	1.05978	0.439844	0.67982	ns
		3	Df(3L)ED201/+;+/da-Gal4	29	17.6968	20.5339	1.23867	0.314861	1	ns		690.756	28	3.28718	0.00119898	0.0107908	★
			Df(3L)ED201/+;+/da-Gal4,UAS-CycGΔP	30	3719.48	28.9649	9.14411	4.69878e-08	6.10841e-07	★★★		6874.86	29	2.02401	0.0312035	0.312035	ns
		3	Df(3L)ED4457/+;+/da-Gal4	29	19.966	15.0861	1.3975	0.235178	1	ns		994.409	28	2.2834	0.0163503	0.0817515	ns
			Df(3L)ED4457/+;+/da-Gal4,UAS-CycGΔP	32	1536.4	30.9248	3.77715	0.000337037	0.00303333	★★		6625.77	31	1.95067	0.0369822	0.33284	ns
		10	Df(3L)ED4710/+;+/da-Gal4	30	26.4521	25.4165	1.05754	0.444936	1	ns		1296.65	29	2.0386	0.0299184	0.17951	ns
			Df(3L)ED4710/+;+/da-Gal4,UAS-CycGΔP	30	1996.66	28.9606	5.1476	2.16749e-05	0.000195074	★★★		10423.5	29	9.3434	2.13305e-08	1.70644e-07	★★★
