## Supplementary Table 4 for "Genome-wide screen for deficiencies modifying *Cyclin G*-induced developmental instability in *Drosophila melanogaster*"

### Sheet: Sheet1
	Supplementary Table 4: Deficiencies used in Takahashi, Okada, Teramura, et al. (2011) that are shared or overlap with those used in the secondary screen. * Deficiencies that increased FA when combined with da-Gal4 in absence of CycGΔP expression.
	Takahashi, Okada, Teramura, et al. (2011)			Secondary screen
	Deficiencies	Region	Centroid size FA compared to control	Overlapping or tested deficiencies	Effect on CycGDP-induced FA
	Df(1)ED11354	2F6-3A4	not significant	overlaps Df(1)BSC717	not significant
	Df(1)ED6802	5A12 - 5D1	not significant	overlaps Df(1)BSC571	not significant
	Df(1)ED6878	6C12 - 6D8	not significant	overlaps Df(1)BSC882	not significant
	Df(1)ED6957	8B6 - 8C13	not significant	tested, overlaps Df(1)M38-C5	Df(1)ED6957 not significant, Df(1)M38-C5 decreasing Df
	Df(1)ED7067	10B8 - 10C10	not significant	overlaps Df(1)BSC722	decreasing Df
	Df(1)ED7374	15A1 - 15E3	not significant	overlaps Df(1)BSC582 *	not significant
	Df(2L)ED7007	27A1 - 27C7	not significant	overlaps Df(2L)Exel6012	not significant
	Df(2L)ED6569	27A1 - 27C4	not significant	overlaps Df(2L)Exel6012	not significant
	Df(2L)ED440	27D3 - 27E1	not significant	overlaps Df(2L)BSC291	enhancing Df
	Df(2L)ED548	28E1 - 28E9	not significant	overlaps Df(2L)Exel7034	enhancing Df
	Df(2L)ED611	29B4 - 29C3	not significant	overlaps Df(2L)ED629	enhancing Df
	Df(2L)ED629	29B4 - 29E4	not significant	tested	enhancing Df
	Df(2L)ED695	30C5 - 30E4	not significant	overlaps Df(2L)BSC17*	not significant
	Df(2L)ED701	30C5 - 30F1	not significant	overlaps Df(2L)BSC17*	not significant
	Df(2L)ED697	30C1 - 30E4	not significant	overlaps Df(2L)BSC17*	not significant
	Df(2L)ED775	33B8 - 34A3	not significant	tested	not significant
	Df(2L)ED784	34A4 - 34B6	not significant	overlaps Df(2L)BSC277	decreasing Df
	Df(2L)ED1187	36F7 - 37A2	not significant	overlaps Df(2L)BSC149	not significant
	Df(2L)ED1198	36F7 - 37B1	not significant	overlaps Df(2L)BSC149	not significant
	Df(2L)ED1473	39B4 - 40A5	not significant	tested	enhancing Df
	Df(2R)ED1770	44D5 - 45B4	not significant	overlaps Df(2R)H3E1 and Df(2R)ED1791	not significant
	Df(2R)ED2308	49D3 - 49E7	not significant	overlaps Df(2R)CX1	not significant
	Df(2R)ED2354	50E6 - 51B1	not significant	tested	not significant
	Df(2R)ED2426	51E2 - 52B1	not significant	tested	not significant
	Df(2R)ED2436	51F11 - 52D11	not significant	overlaps Df(2R)BSC427	not significant
	Df(2R)ED2457	52D11 - 52E7	not significant	overlaps Df(2R)BSC427	not significant
	Df(2R)ED3683	55C2 - 56C4	not significant	tested	not significant
	Df(2R)ED3728	56D10 - 56E2	not significant	tested	enhancing Df
	Df(3L)ED201	61B1 - 61C1	not significant	tested	enhancing Df
	Df(3L)ED4341	63F6 - 64B9	not significant	overlaps Df(3L)BSC368	not significant
	Df(3L)ED4457	67E2 - 68A7	not significant	tested	enhancing Df
	Df(3L)ED4483	69A5 - 69D3	not significant	overlaps Df(3L)BSC730	not significant
	Df(3L)ED215	69B5 - 69C4	not significant	overlaps Df(3L)BSC730	not significant
	Df(3L)ED4486	69C4 - 69F6	not significant	overlaps Df(3L)BSC730 and Df(3L)BSC12	Df(3L)BSC730 not significant and Df(3L)BSC12 enhancing Df
	Df(3L)ED4710	74D1 - 75B11	not significant	tested	enhancing Df
	Df(3L)ED4858	76D3 - 77C1	not significant	overlaps Df(3L)BSC552	not significant
	Df(3L)ED4957	78C3 - 78F1	not significant	overlaps Df(3L)BSC419 *	decreasing Df
	Df(3L)ED4978	78D5 - 79A2	FA > control	tested	not significant
	Df(3R)ED10257	83A7 - 83B4	not significant	overlaps Df(3R)BSC549	decreasing Df
	Df(3R)ED5177	83B4 - 83B6	not significant	tested	not significant
	Df(3R)ED5196	83B9 - 83D2	not significant	overlaps Df(3R)Tpl10	not significant
	Df(3R)ED5197	83B7 - 83D2	not significant	overlaps Df(3R)Tpl10	not significant
	Df(3R)ED5330	85A5 - 85D1	not significant	overlaps Df(3R)Exel6150	not significant
	Df(3R)ED5623	87E3 - 88A4	not significant	tested	decreasing Df
	Df(3R)ED5644	88A4 - 88C9	not significant	tested	not significant
	Df(3R)ED5688	88E12 - 88F1	not significant	overlaps Df(3R)BSC741	not significant
	Df(3R)ED10639	89B7 - 89D2	FA > control	overlaps Df(3R)ED10639 and Df(3R)P115	not significant
	Df(3R)ED10642	89C7 - 89D5	not significant	overlaps Df(3R)P115 and Df(3R)Ubx109	not significant
	Df(3R)ED5807	90C2 - 91A5	not significant	overlaps Df(3R)BSC510	not significant
	Df(3R)ED6085	93F14 - 94B5	not significant	tested	not significant
	Df(3R)ED6255	97D2 - 97F1	not significant	tested	decreasing Df
	Df(3R)ED6277	98B6 - 98B6	not significant	overlaps Df(3R)BSC460	not significant
	Df(3R)ED6290	98C3 - 98E5	not significant	overlaps Df(3R)BSC322	decreasing Df
	Df(3R)ED6310	98F12 - 99B2	not significant	overlaps Df(3R)BSC874	not significant
	Df(3R)ED6346	100A5 - 100B1	not significant	overlaps Df(3R)BSC749	not significant
	Df(3R)ED6361	100C7 - 100E3	not significant	tested	decreasing Df
	Df(3R)ED6362	100E1 - 100E3	not significant	overlaps Df(3R)ED50003	not significant
